# Dual apical methyltransferases orchestrate motility initiation in apicomplexan parasites

**DOI:** 10.1101/2025.11.05.686696

**Authors:** Peipei Qin, Thrishla Kumar, Oliwia Koczy, Wei Li, Ignasi Forne, Simone Mattei, Elena Jimenez-Ruiz

## Abstract

Apicomplexan parasites such as *Toxoplasma gondii* initiate motility through rapid, spatially confined cytoskeletal activation at their apical end. While calcium-, lipid-, and kinase-based signalling pathways have been partially elucidated, how these cues are translated into mechanical force remains unclear. Here, we uncover a dual methyltransferase mechanism that orchestrates this process. We identify PCKMT, a preconoidal ring–associated lysine methyltransferase, as an essential upstream regulator of motility. PCKMT anchors the actin nucleator Formin-1 (FRM1) at the conoid, enabling conoid protrusion and F-actin assembly. Loss of PCKMT abolishes FRM1 recruitment, blocks conoid extrusion, and arrests invasion and egress despite preserved conoid structure. In contrast, the apical methyltransferase AKMT, previously linked to motility through recruitment of the glideosome-associated connector (GAC), acts downstream, disengaging from the conoid upon activation and likely promoting GAC-dependent force transmission. PCKMT depletion prevents AKMT translocation, revealing that actin assembly and lysine methylation are mechanistically coupled.

Together, these findings define a two-step methylation checkpoint that coordinates actin nucleation with force propagation, uncovering methylation as a central regulatory axis for motility initiation in apicomplexan parasites.
