## Supplementary Table S1 for "Dual apical methyltransferases orchestrate motility initiation in apicomplexan parasites"

### Sheet: Sheet1
Table. gRNAs designed for the CRISPR editing in the DiCreΔku80
Protein name	Target gene	gRNA sequence (5’ – 3’)	Usage (introduce)	Reference
PCKMT	TGGT1_292170	GAAGTAGcaaggatcaaagc	3’ tag and LoxP	Li et al. 2025
		Gagaacaatcaagacgatcag	5’ LoxP	this study
AKMT	TGGT1_216080	GGCCAGTTGAggaacaattg	3’ tag	Li et al. 2025
		gtgatgttgatggagagtcg	5’ LoxP
FRM1	TGGT1_462965	GAAATGAGTCTGAGACTTTC	3’ tag and LoxP	Li et al. 2025
		GAAAGCGTATCAGACATGGT	5’ LoxP
GAC	TGGT1_312630	GTAAGGGCAGTCTCTGGAGTC	3’ tag and LoxP	this study
		GCCTTCTTTGCTGAAACAACC	5’ LoxP
		gtgatgttgatggagagtcg	5’ LoxP
Dap1	TGGT1_284620	GAGATGCCTTAACTGTCGAA	3’ tag
212780	TGGT1_212780	CGGGGAATGAAAGCCCCACA	3’ tag
210430	TGGT1_210430	ATTCTAACGAAGAAACACCG	3’ tag	Li et al. 2025
AAMT	TGGT1_310070	CGACGAACTGAACCGGTGTG	3’ tag
ICAP16	TGGT1_202120	GACATTGAATAAAACAGTGG	3’ tag
238170	TGGT1_238170	TAAgcgaagagtcgaacctc	3’ tag
293480	TGGT1_293480	TGAtctgcctcgcgagctct	3’ tag	This study
UPRT	TGGT1_312480	GCCAGGAAGAAAGCATTCTCC	EmeraldFP	Li et al. 2022
