## Supplementary Table S2 for "Dual apical methyltransferases orchestrate motility initiation in apicomplexan parasites"

### Sheet: Sheet1
Table. Primer applied in this study
Toxoplasma gondii					Plasmodium falciparum
Primer N.		sequence(5'-3')	Usage	Reference	Primer N.		sequence(5'-3')	Usage	Reference
P1	7354	tcggtttcggcgcctctatcct	seq Fw n-term pckmt	in this study	1	8911	ccgcataccagtgtaacatgcttag	Fw insertion/ KO verification PCR	in this study
P2	7355	TGAGTTTTACTGGGCCGCGCTG	seq Rv n-term pckmt	in this study	2	8800	AGTGTGGTGAGTGTTGTTGTGGTG	Rv insertion PCR	in this study
P3	7156	AAGAAAGCTCCACCGCCTCCAC	sequencing c-term pckmt fw	Li et al. 2025	3	8802	accttcgggcatggcactcttg	Rv KO verification PCR	in this study
P4	7157	agcaaacgcggaattctgggca	sequencing c-term pckmt rv	Li et al. 2025
P5	7940	GCGGCCGCGGGAATTCGATttcttgttgtcttttgttgaagcatgaaaac	Fw 5'UTR-pckmt	in this study
P6	7947	CTCACGGATCCCTTCTTTGGAGGTGGTAAACCTTTCTTCC	Rv 5'RTUTRckmt	in this study
P7	7948	ACCACCTCCAAAGAAGGGATCCGTGAGCAAGGGCGAGGAG	Fw YFP	in this study
P8	7949	gcccgctttgatccttgCTATTGTACAGCTCGTCCATGCC	Rv YFP	in this study
P9	7950	TGGACGAGCTGTACAATAGcaaggatcaaagcgggcaaag	Fw 3'UTR	in this study
P10	7951	GCCGCGAATTCACTAGTGATgctcacataagggatttgcttgtc	Rv 3'UTR	in this study
P11	8062	tgtttcttgccgctcgcagACGC	Vector Screening PCR Fw	in this study
P12	8184	AAATCTACCGgcCAGCTGCGTCCCGACCTGTAC	Fw pGEMT-PCKMTH542A	in this study
P13	8185	GCGAGGCGTCGCGAGAAG	Rv pGEMT-PCKMTH542A	in this study
p14	7944	TCCTCGTCGTGAAGCAGGACAAGCAAACGGTGTGCATCGC	Fw seq PCR of PCKMTH542A point mutation	in this study
P15	7954	AATCGAGAGGCGAGAGGCGA	Rv seq PCR of PCKMTH542A point mutation	in this study
P16	7075	AGAAAGGTCCGCCTTTGCTTGGGAAGAAAGGTTTACCACCTCCAAAGAAGGCTAAAATTGGAAGTGGAGG	PCKMT (TGGT1_292170) 3’-tagging homology (Fw)	Li et al. 2025
P17	7076	caaaactgtcgaaaaccgggccatgaaatgcgagtgcccctttgcccgctATAACTTCGTATAATGTATGCTATACG	PCKMT (TGGT1_292170) 3’-tagging homology (Rv)	Li et al. 2025
P18	7353	tcccccactcgtcgttcggcgccttccccactgATAACTTCGTATAGCATACATTATACGAAGTTATatcgtcttgattgttctcacgcttcccgagctg	PCKMT (TGGT1_292170) Donor DNA templates for 5′-LoxP integration	in this study
P19	7354	tcggtttcggcgcctctatcct	PCKMT (TGGT1_292170) Sequencing primers for 5′-LoxP integration (Fw)	in this study
P20	7355	TGAGTTTTACTGGGCCGCGCTG	PCKMT (TGGT1_292170) Sequencing primers for 5′-LoxP integration (Rv)	in this study
P21	7568	GCATACATTATACGAAGTTATatcgtcttgattgttctc	PCKMT (TGGT1_292170) Integration primers for 5′-LoxP site (Fw)	in this study
P22	7569	CAGCGCGGCCCAGTAAAACTCA	PCKMT (TGGT1_292170) Integration primers for 5′-LoxP site (Rv)	in this study
P23	7388	TCGCTGCCGGAACCAAAAAAACTGCATGCGAGGAACGCCTACCGGCCAGT GCTAAAATTGGAAGTGGAGG	AKMT(TGGT1_216080) 3’-tagging homology (Fw)	Li et al. 2025
P24	7389	agccctttaccccttgcgaacacgagaagtcctccgccagtctcccacaa ATAACTTCGTATAATGTATGCTATACG	AKMT(TGGT1_216080) 3’-tagging homology (Rv)	Li et al. 2025
P25	7390	CGGCCCACAAGCTGAACGTGAT	AKMT(TGGT1_216080) Sequencing primers for 3′-tagging (Rv)	Li et al. 2025
P26	7391	tttcgacagagtgcacacggcc	AKMT(TGGT1_216080) Integration primers for 3′-tagging (Fw)	Li et al. 2025
P27	7394	gagccgtgcccctggtgaccacagtaccctcgaATAACTTCGTATAGCATACATTATACGAAGTTATctctccatcaacatcacgtcttaatctaacaga	AKMT(TGGT1_216080) Donor DNA templates for 5′-LoxP integration	Li et al. 2025
P28	7395	acgtgtggaatgccttgcctcg	AKMT(TGGT1_216080) Sequencing primers for 5′-LoxP integration (Fw)	Li et al. 2025
P29	7396	TTCCCCGTAGTCGTCACCGCTT	AKMT(TGGT1_216080) Sequencing primers for 5′-LoxP integration (Rv)	Li et al. 2025
P30	7397	GCATACATTATACGAAGTTATctctccatc	AKMT(TGGT1_216080) Integration primers for 5′-LoxP site (Fw)	Li et al. 2025
P31	5194	caactcccgtggcgctgcttgtgtgtgtgtgttcaataacagGGATGAAAGCTAAAATTGGAAGTGGAGGA	FRM1(TGGT1_462965) 3’-tagging homology (Fw)	Li et al. 2025
P32	5195	GTCGACCAACAGTCGCTCCTTCAGCACCTGACCACTGAGCGCTTCCGGAAATAACTTCGTATAATGTATGCTATACG	FRM1(TGGT1_462965) 3’-tagging homology (Rv)	Li et al. 2025
P33	5198	GACTCAAGTCGACTGCAGTC	FRM1(TGGT1_462965) genotyping primers for 3′-tagging (Fw)	Li et al. 2025
P34	5199	TGGCATTGCCTAAATGATTG	FRM1(TGGT1_462965) Genotyping primers for 3′-tagging (Rv)	Li et al. 2025
P35	5193	CCCAAGCACCGATTTGGAGTCTCTAGTCCCACCATAACTTCGTATAGCATACATTATACGAAGTTATATGTCTGATACGCTTTCGGAATCAATTGAACTC	FRM1(TGGT1_462965) Donor DNA templates for 5′-LoxP integration	Li et al. 2025
P36	5196	TCTAGTCCCACCATAACTTCG	FRM1(TGGT1_462965) Genotyping primers for 5′-LoxP integration (Fw)	Li et al. 2025
P37	5197	AGACTACCAGCACGTGTG	FRM1(TGGT1_462965) Genotyping primers for 5′-LoxP integration (Rv)	Li et al. 2025
P38	5295	CATTTGTCGAGATGATGGTGCAGTGGCGTGACGCTGCAACGTACAATTTTGCTAAAATTGGAAGTGGAGG	GAC (TGGT1_312630) 3’-tagging homology (Fw)	Li et al. 2025
P39	5296	CGGCGTTGACTAGCGTCCGGTCGCGTCCTCAGGCGCAGCGGCCGCCGGACATAACTTCGTATAATGTATGCTATACG	GAC (TGGT1_312630) 3’-tagging homology (Rv)	Li et al. 2025
P40	5304	GGCACCGTTCGTTTCTCTTT	GAC (TGGT1_312630) genotyping primers for 3′-tagging (Fw)	Li et al. 2025
P41	5305	CAAGGAAACGGGTCCACAC	GAC (TGGT1_312630) Genotyping primers for 3′-tagging (Rv)	Li et al. 2025
P42	5299	TTTCTTTCAACCGTTTCCTTCTTTGCTGAAAgAACCATAACTTCGTATAGCATACATTATACGAAGTTATCTCGCCGTGTTCTCTGCATCATGGCGATTG	GAC (TGGT1_312630) Donor DNA templates for 5′-LoxP integration	in this study
P43	5301	GCTAACGAAAGATCTGGGCG	GAC (TGGT1_312630) Genotyping primers for 5′-LoxP integration (Fw)	in this study
P44	5302	ACACGGCGAGATAACTTCGTATAA	GAC (TGGT1_312630) Genotyping primers for 5′-LoxP integration (Rv)	in this study
P45	5303	AATATTCGGGCTGGCACAAG	GAC (TGGT1_312630) Sequencing primers for 5′-LoxP integration (Rv)	in this study
P46	7528	GTGAAGGCTCTAAAAACAATAGCGATGCTGAAAGGTCCGAAAAGAGCGAC GCTAAAATTGGAAGTGGAGG	DAP1(TGGT1_284620) 3’-tagging homology (Fw)	Li et al. 2025
P47	7529	AAGAGATACCAGCTGCATGCACAAAAATAGATGCTTCATCCTCACCATTCATAACTTCGTATAATGTATGCTATACG	DAP1(TGGT1_284620) 3’-tagging homology (Rv)	Li et al. 2025
P48	7530	CAAAGCAGAACAGGATGCAGG	DAP1(TGGT1_284620) genotyping primers for 3′-tagging (Fw)	Li et al. 2025
P49	7531	GATATAAGCACAACTCTCTCGCG	DAP1(TGGT1_284620) Genotyping primers for 3′-tagging (Rv)	Li et al. 2025
P50	7498	AGAAAGTACAGGAACTCCGGAGACAACTGAGGGAACATGGGGTGCTATCTGCTAAAATTGGAAGTGGAGG	TGGT1_212780 (ASAF1) 3’-tagging homology (Fw)	Li et al. 2025
P51	7499	CAGGAACTGTGGCCTGTGAATCTGCCGTCTGTGCGGGGAATGAAAGCCCCATAACTTCGTATAATGTATGCTATACG	TGGT1_212780 (ASAF1) 3’-tagging homology (Rv)	Li et al. 2025
P52	7500	CAGTTCAGGTGACTTTGTGCAG	TGGT1_212780 (ASAF1) genotyping primers for 3′-tagging (Fw)	Li et al. 2025
P53	7501	CGTTTCACTTGCGATTCTGG	TGGT1_212780 (ASAF1) Genotyping primers for 3′-tagging (Rv)	Li et al. 2025
P54	7516	CTCCGCGCGAGAAGGGAGGCGACCGGGTTTCTGCGGAGAACTGCGAATTCGCTAAAATTGGAAGTGGAGG	TGGT1_210430 3’-tagging homology (Fw)	Li et al. 2025
P55	7517	CTGTCTCTCTAGCGACTTCTGGACTGCACTTTCGACTTTCCCTGCCTCGGATAACTTCGTATAATGTATGCTATACG	TGGT1_210430 3’-tagging homology (Rv)	Li et al. 2025
P56	7518	GGAAACCGGAAGAGAGAAGG	TGGT1_210430 genotyping primers for 3′-tagging (Fw)	Li et al. 2025
P57	7519	CTCTTCCGTCTGTCTCTGTG	TGGT1_210430 Genotyping primers for 3′-tagging (Rv)	Li et al. 2025
P58	7504	AAGCCCCTGCACAGGTGTCCTCGGATGCCGCCAAAGGTGCCCCGACGAACGCTAAAATTGGAAGTGGAGG	AAMT (TGGT1_310070) 3’-tagging homology (Fw)	Li et al. 2025
P59	7505	TATGTGTTGCTTTCGGCTTATATGCGGCCCACTTTCCCCAGTCTCCACACATAACTTCGTATAATGTATGCTATACG	AAMT (TGGT1_310070) 3’-tagging homology (Rv)	Li et al. 2025
P60	7506	cacatcgtgtgggtagatcg	AAMT (TGGT1_310070) genotyping primers for 3′-tagging (Fw)	Li et al. 2025
P61	7507	GCAGAACAGAGTCGAAGTCTAC	AAMT (TGGT1_310070) Genotyping primers for 3′-tagging (Rv)	Li et al. 2025
P62	7560	AAGATGACGCTCAGGATCTTTCTTCGCGGTCCTCTACCAGCGGCAGCGGTGCTAAAATTGGAAGTGGAGG	TGGT1_202120(ICAP16) 3’-tagging homology (Fw)	Li et al. 2025
P63	7561	GCGCACTTCTCGCCGAAGGCAGTCAGTCCAATCTTTGATTTACTCCTCCAATAACTTCGTATAATGTATGCTATACG	TGGT1_202120(ICAP16) 3’-tagging homology (Rv)	Li et al. 2025
P64	7562	GGACGGCGTGTACTTTAATC	TGGT1_202120(ICAP16) genotyping primers for 3′-tagging (Fw)	Li et al. 2025
P65	7563	CTCATTCTGTAAGCCGTTGC	TGGT1_202120(ICAP16) Genotyping primers for 3′-tagging (Rv)	Li et al. 2025
P66	7596	CCCTGTTGCCGGTTTTACCCCACGCGTTGGAAGTTGTCACTTCGGGGGCGGCTAAAATTGGAAGTGGAGG	TGGT1_293480 3’-tagging homology (Fw)	Li et al. 2025
P67	7597	ggaacggacactgcggcatatatttagccatcaagtagaagtcgcctagaATAACTTCGTATAATGTATGCTATACG	TGGT1_293480 3’-tagging homology (Rv)	Li et al. 2025
P68	7598	TTCGGTGCGAGACGTCACTCCT	TGGT1_293480 genotyping primers for 3′-tagging (Fw)	Li et al. 2025
P69	7599	ggcgactgacttccccaaacgg	TGGT1_293480 Genotyping primers for 3′-tagging (Rv)	Li et al. 2025
P70	7023	CAGGTCCCAGCGAGCGGAAAGCTCCTTGTCGATCCCCGATATTCGACAAACGACCAGGAAGAAAGCATTCCCCCCTCGAGGTCGACG	UPRT(TGGT1_312480) CbEm with homology (Fw)	Li et al. 2022
P71	7024	GTTTATCCTCTTGAGGCGTGCTTTTTCCAGTCCGCGATTCCGTCAGCGGTCTGTCAAAAAAACTAGAGACGTGTCACTGTAGCCTGCCA	UPRT(TGGT1_312480) CbEm with homology (Rv)	Li et al. 2022
P72	7025	TTTCTCGGCTCCACCTCATTCC	UPRT(TGGT1_312480) genotyping primers for CbEm insertion (Fw)	Li et al. 2022
P73	7026	CCCGATTTTCCCAAAAATGGCG	UPRT(TGGT1_312480) genotyping primers for CbEm interaction (Rv)	Li et al. 2022
P74	7028	CCGTTACAGGTGTACGGGACTC	UPRT(TGGT1_312480) genotyping primers for CbEm insertion (Rv)	Li et al. 2022
P75	7578	TCGCCATCGCCACGAAATCGCGTCTCTTCTCGCTCTTACACGACCTTCTT GCTAAAATTGGAAGTGGAGG	TGGT1_238170 3’-tagging homology (Fw)	Li et al. 2025
P76	7579	gtatacgtatgagaacgtatttgagtgtttgtaagcatgtttatcccgagATAACTTCGTATAATGTATGCTATACG	TGGT1_238170 3’-tagging homology (Rv)	Li et al. 2025
P77	7580	TCTCCTCTCGCTCGTCAACGCA	TGGT1_238170 genotyping primers for 3′-tagging (Fw)	Li et al. 2025
P78	7581	cgtagactgctgccagctctgc	TGGT1_238170 Genotyping primers for 3′-tagging (Rv)	Li et al. 2025
