## Supplementary Table S3 for "Dual apical methyltransferases orchestrate motility initiation in apicomplexan parasites"

### Sheet: STRAINS
Table. Strains used in this study			Plasmodium strains
generated lines in RHDicre∆ku80 strain	Reference		Table. Strains applied in this study
Dicre∆ku80	(Stortz et al., 2019)		generated lines in B11 DiCre strain	Reference
LoxPpckmt-Halo-LoxP/tlp1-mCherry-LoxP/238170-SYFP2-LoxP	This study		B11 DiCre	(Collins CR et al., 2013)
LoxPpckmt-Halo-LoxP/tlp1-mCherry-LoxP/263520-SYFP2-LoxP	This study		PfSet9-3HA-LoxPint-iKO	This study
LoxPpckmt-Halo-LoxP/tlp1-mCherry-LoxP/293480-SYFP2LoxP	This study
LoxPpckmt-Halo-LoxP/tlp1-mCherry-LoxP/209420-SYFP2-LoxP	This study
LoxPpckmt-Halo-LoxP/tlp1-mCherry-LoxP/212780-SYFP2LoxP	This study
LoxPpckmt-Halo-LoxP/tlp1-mCherry-LoxP/210430-SYFP2-LoxP	This study
LoxPpckmt-Halo-LoxP/tlp1-mCherry-LoxP/aamt-SYFP2-LoxP	This study
LoxPpckmt-Halo-LoxP/tlp1-mCherry-LoxP/dap1-SYFP2-LoxP	This study
LoxPpckmt-Halo-LoxP/tlp1-mCherry-LoxP/icap16 -SYFP2-LoxP	This study
LoxPpckmt-Halo-LoxP/tlp1-mCherry-LoxP/gac-SYFP2-LoxP	This study
LoxPpckmt-Halo-LoxP/pcr4-SYFP2-LoxP	This study
LoxPpckmt-Halo-LoxP/myoh-SYFP2-LoxP	This study
LoxPpckmt-Halo-LoxP/ CbEm	This study
LoxPpckmt-Halo-LoxP/frm1-3HA-LoxP	This study
LoxPpckmt-Halo-LoxP/akmt-sYFP2-LoxP	This study
LoxPpckmt-Halo-LoxP /LoxP-akmt-sYFP2-LoxP	This study
LoxPpckmt-Halo-LoxP / frm1-3HA-LoxP/ pckmt-SYFP2-LoxP	This study
LoxPpckmt-Halo-LoxP / frm1-3HA-LoxP/ pckmt∆SET-SYFP2-LoxP	This study
LoxPpckmt-Halo-LoxP / frm1-3HA-LoxP/ pckmt∆PR-SYFP2-LoxP	This study
LoxPpckmt-Halo-LoxP / frm1-3HA-LoxP/ pckmt∆Ankyrin-SYFP2-LoxP	This study
LoxPpckmt-Halo-LoxP / frm1-3HA-LoxP/ pckmt∆TPR-SYFP2-LoxP	This study
LoxPpckmt-Halo-LoxP / frm1-3HA-LoxP/ pckmtH542A-SYFP2-LoxP	This study
LoxPakmt-sYFP2-LoxP /cBHalo	This study
LoxPakmt-sYFP2-LoxP /frm1-Halo	This study
LoxPakmt-sYFP2-LoxP /pckmt-Halo	This study
LoxPfrm1-Halo-LoxP/akmt-SYFP2-LoxP	This study
LoxP-gac-mCherry-LoxP/akmt-SYFP2-LoxP	This study
pcmt-TurboID	This study
akmt-TurboID	This study
