## Supplementary Table S4 for "Dual apical methyltransferases orchestrate motility initiation in apicomplexan parasites"

### Sheet: Sheet1
Antibody	Name	Dilution	Reference		Dyes	Dilution	Reference
Primary antibody	α-SAG1 (R)	1:1000	Abcam, 138698		Janelia Fluor HaloTag ligand 646	1:(10,000-50,000)	Promega, GA112A
	α-SAG1 (M)	1:1000	Lourido's Lab		Janelia Fluor HaloTag ligand 549	1:(10,000-50,000)	Promega, GA111A
	α-IMC1 (M)	1:3000	Ward's Lab
	α-GAP45(R)	1:5000	Soldati’s group
	α-auto 488	1:200/1:500	NanoTag Biotechnologies: N0304-At488-L
	α-3HA (RAT)	1:500	Roche, 12352200
	α-acetylated tubulin (M)	1:500(IFA)	Sigma, T6793
		1:250(ExM)
	α-H4K20me3 (R)	Intracellular 1:2000	Abcam, ab9053
		Extracellular 1:4000
	α-H3k36me3(R)	Intracellular 1:2000	Abcam, ab9050-1001
		Extracellular 1:4000
	α-Kme3(R)	Intracellular 1:2000	PTM BIO, PTM601
		Extracellular 1:4000
	α-Kme1/2(R)	Intracellular 1:2000	Abcam, AB23366
		Extracellular 1:4000
	α-FRM1(R)	1:500	Jake Baum's Lab
Secondary antibody	Alexa Fluor 350(G anti M)	1:2000	Thermo Fisher Scientific, A11045
	Alexa Fluor 350(G anti R)	1:2000	Thermo Fisher Scientific, A11046
	Alexa Fluor 488(G anti R)	1:2000	Thermo Fisher Scientific, A11006
	Alexa Fluor 488(G anti M)	1:2000	Thermo Fisher Scientific, A11001
	Alexa Fluor 594(G anti R)	1:2000	Thermo Fisher Scientific, A11012
	Alexa Fluor 594(G anti RAT)	1:2000	Thermo Fisher Scientific, A11007
	Abberior STAR 580(G anti R)	1:2000	Abberior ST580-1002-500UG
	Abberior STAR 635P(G anti RAT)	1:2000	Abberior ST635P-1007-500UG
	Abberior STAR 635P(G anti M)	1:2000	Abberior ST635P-1001-500UG
